# Characterization of a high-intensity band that cross-reacts with FLAG-M2 antibodies in immunoblots in a subset of laboratory strains of Saccharomyces cerevisiae

**DOI:** 10.1101/2025.04.15.648968

**Authors:** Nicolle K. Reid, Amy C. Liang, Mara C. Duncan

## Abstract

Epitope tags are commonly used for various purposes in research labs. The DYKDDDDK-peptide epitope, trademarked as the FLAG epitope, is a commonly used epitope tag. It is often used for monitoring protein levels and for affinity chromatography. Multiple DYKDDDDK-binding antibodies are available; however, the mouse monoclonal anti-FLAG M2 is widely used due to its commercial availability in several formats. Many laboratory *Saccharomyces cerevisiae* strains, including the BY4741 strain that was used in multiple systematic deletion and tagging libraries, have a high-intensity band that cross-reacts with the FLAG-M2 antibody. The presence of this high-intensity cross-reactive band can be problematic in some applications. Here, we show that despite high-intensity in immunoblots, the cross-reacting band is not enriched by FLAG-M2 affinity beads under native conditions. We also report the fortuitous identification of a strain closely related to BY4741 that lacks the high-intensity cross-reactive band. Finally, contrary to anecdotal reports, we determined that the high-intensity cross-reacting band is not Rtf1. These findings and resources should assist other researchers using the DYKDDDDK-epitope for immunoblots and affinity chromatography.
