## Supplemental Table 1 for "Characterization of a high-intensity band that cross-reacts with FLAG-M2 antibodies in immunoblots in a subset of laboratory strains of Saccharomyces cerevisiae"

### Sheet: Sheet1
		Strain Name	Genotype	95kDa	Origin
		BY4741	MAT a his3Δ1 leu2Δ0 ura3Δ0 met15Δ0	strong	Brachmann et al.
		BY4742	MAT α his3Δ1 leu2Δ0 ura3Δ0 lys2Δ0	strong	Brachmann et al.
		SEY6210	MATα leu2-3,112 ura3-52 his3-Δ200 trp1-Δ901 suc2-Δ9 lys2-801	strong	Robinson et al.
		DBY1034	MAT a his4-539, lys2-801, ura3-52	weak	Preuss et al.
		LWY3250	MAT a leu2,3-112 ura3-52 his3-∆200 trp1-∆901 lys2-801 suc2-∆9	strong	Peng and Weisman
		FY4	MAT a prototroph	weak	Winston et al.
		FY5	MAT α prototroph	weak	Gift from Fred Winston
		DLY4598	MAT a his3Δ1 leu2Δ0 ura3Δ0 leu1::GFP-HTF::HIS3Mx6	weak	Duncan Lab
		DLY5041	MAT a his3Δ1 leu2Δ0 ura3Δ0 LFT1::FLAG::KanMx	strong	Duncan Lab
		DLY5042	MAT a his3Δ1 leu2Δ0 ura3Δ0 LAA2::FLAG::KanMx	strong	Duncan Lab
		DLY5289	MAT his3Δ1 leu2Δ0 ura3Δ0 Apl2-Myc::KanMx LFT1-Flag::KanMx	strong	Duncan Lab
		DLY5293	MAT α his3Δ1 leu2Δ0 ura3Δ0 APL2-Myc::Kan leu1::GFP-HTF::HIS3Mx6	weak	Duncan Lab
		DLY5301	MAT a his3Δ1 leu2Δ0 ura3Δ0 LAA1-myc::His3MX SLO1-Flag::KanMx	strong	Duncan Lab
		DLY5303	MAT a his3Δ1 leu2Δ0 ura3Δ0 leu1::GFP-HTF::HIS3Mx6 LAA1-myc::HIS3Mx6	weak	Duncan Lab
		DLY5305	MAT a his3Δ1 leu2Δ0 ura3Δ0 APL2-Myc::KanMx LAA2-Flag::KanMx	strong	Duncan Lab
		KY609	MAT a his3Δ200 leu2Δ1 ura3-52 rtf1Δ101::LEU2	weak	Gift from Karen Arndt
		KY1703	MAT a rtf1Δ::KanMx	weak	Tomson et al
		KY2277	MAT α his3Δ200 leu2Δ1 trp1Δ63 rtf1Δ::KanMx	strong	Tomson et al
