## Supplemental Table 2 for "Characterization of a high-intensity band that cross-reacts with FLAG-M2 antibodies in immunoblots in a subset of laboratory strains of Saccharomyces cerevisiae"

### Sheet: Sheet1
Name	Sequence	Use
md1075	ACTGATCTACCTATTTAAAACAGAAACCTACGTTGAAAAGgaattcgagctcgtttaaac	tagging Slo1
md1076	CATTGGCAATTTGATGAGATCCAGTAATGTGTTGGAAAAAcggatccccgggttaattaa	tagging Slo1
md 909	AAAGCGAAACAAAAAGAAAAGGTTCAGTTGGGTAGGATACcggatccccgggttaattaa	tagging Laa2
md 911	CTCTTCAAACTTCAACGTTCAACCTGCTTTGCCGAGACGGgaattcgagctcgtttaaac	taggin Laa2
md902	TCTAGATTCATTCATCCCATTACAACCAAAGAAGAAAATAcggatccccgggttaattaa	tagging Lft1
md904	CGCCGATGACTCTAATAGATGTTGAAGCCTACAAGCATCTgaattcgagctcgtttaaac	tagging Lft1
MD1089	TTTTGTCGCTATCGATTTTTATTATTTGCTGTTTTAAATCATGcggatccccgggttaattaa	generating GFP-HTF
MD1090	CTACCAATCCTGGTGGACTTTATCGAAAGTAGTTGTAACAGCTgaattcgagctcgtttaaac	generating GFP-HTF
MD900	AGCTGCTGGGATTACACATGGCATGGATGAACTATACAAAcggatccccgggttaattaa	generating GFP-HTF
